# AMPK-activator ATX-304 reduces oxidative stress and improves MASLD via metabolic switching

**DOI:** 10.1101/2024.02.13.578901

**Authors:** Emanuel Holm, Isabeau Vermeulen, Saba Parween, Ana López-Pérez, Berta Cillero-Pastor, Michiel Vandenbosch, Silvia Remeseiro, Andreas Hörnblad

**Affiliations:** Department of Medical and Translational Biology, Umeå University, Johan Bures väg 12, 90187 Umeå Sweden; Maastricht MultiModal Molecular Imaging Institute (M4i), Maastricht University, Maastricht, Limburg, the Netherlands; The MERLN Institute for Technology-Inspired Regenerative Medicine, Department of cell Biology-Inspired Tissue Engineering, Maastricht University, Maastricht, Limburg, the Netherlands; Wallenberg Centre for Molecular Medicine (WCMM), Umeå University, 90187 Umeå, Sweden

## Abstract

Metabolic dysfunction-Associated Steatotic Liver Disease (MASLD) is the most common chronic liver disease worldwide for which there are no approved treatments. Adenosine monophosphate-activated protein kinase (AMPK) is an interesting therapeutical target since it acts as a central regulator of cellular metabolism. Despite efforts to target the AMPK, no direct activators has yet been approved for treatment of this disease. This study investigates the effect of AMPK activator ATX-304 in a preclinical mouse model of progressive fatty liver disease. The data demonstrate that ATX-304 diminishes body fat mass, lowers blood cholesterol levels, mitigates liver steatosis, and ameliorates the development of liver fibrosis. The beneficial effects of ATX-304 treatment are accompanied by a shift in the liver metabolic program, including increased lipid oxidation, reduced lipid synthesis, as well as remodeling of cholesterol and lipid transport. We also observed variations in lipid distribution among liver lobes in response to ATX-304, and a shift in the zonal distribution of lipid droplets upon treatment. Taken together, our data suggest that ATX-304 holds promise as a potential treatment for Metabolically Associated Fatty Liver Disease (MAFLD), including in human patients.
