## Supplementary TableS3 for "AMPK-activator ATX-304 reduces oxidative stress and improves MASLD via metabolic switching"

### Sheet: Index
S1. List of proteins that are altered in CD-HFD+ATX-304 compared to CD-HFD
S2. List of proteins that are altered in CD-HFD+ATX-O304 compared to RD
S3. List of proteins that are altered in RD compared to CD-HFD

### Sheet: S1. ATX-304 vs CD-HFD
Accession	Gene name	Description	Fold Change CD-HFD+ATX-304/CD-HFD (log2)	Adjusted P-Value CD-HFD+ATX-304 /CD-HFD
P16152	CBR1	Carbonyl reductase [NADPH] 1	-6.64	5.55976e-16
P13516	Scd1	Acyl-CoA desaturase 1	-1.97	2.00106e-13
P53657	Pklr	Pyruvate kinase PKLR	-1.74	5.57474e-09
P11862	Gas2	Growth arrest-specific protein 2	-1.7	8.72721e-09
Q91V92	Acly	ATP-citrate synthase	-1.68	2.11928e-08
P06728	Apoa4	Apolipoprotein A-IV	-1.61	1.05195e-07
P19096	Fasn	Fatty acid synthase	-1.57	2.26845e-07
P43883	Plin2	Perilipin-2	-1.55	3.13403e-07
P29391	Ftl1	Ferritin light chain 1	-1.44	1.62175e-09
P02533	KRT14	Keratin, type I cytoskeletal 14	-1.35	1.89882e-05
Q62264	Thrsp	Thyroid hormone-inducible hepatic protein	-1.22	3.00459e-06
Q9CZS1	Aldh1b1	Aldehyde dehydrogenase X, mitochondrial	-1.22	0.000163069
P16045	Lgals1	Galectin-1	-1.18	0.000315599
P08779	KRT16	Keratin, type I cytoskeletal 16	-1.16	0.000283862
Q99KP3	Cryl1	Lambda-crystallin homolog	-1.11	0.000370152
P09528	Fth1	Ferritin heavy chain	-1.09	0.00246883
P06801	Me1	NADP-dependent malic enzyme	-1.08	0.00132949
Q8VC30	Tkfc	Triokinase/FMN cyclase	-1.07	0.00138595
Q91X72	Hpx	Hemopexin	-1.07	0.00155881
P02089	Hbb-b2	Hemoglobin subunit beta-2	-1.05	0.0030742
Q13885	TUBB2A	Tubulin beta-2A chain	-1.04	0.00230906
Q61646	Hp	Haptoglobin	-1.03	8.76303e-05
Q505D7	Opa3	Optic atrophy 3 protein homolog	-1.02	0.036996
Q8BHI7	Elovl5	Elongation of very long chain fatty acids protein 5	-1.02	0.000987678
Q5SWU9	Acaca	Acetyl-CoA carboxylase 1	-1.01	6.41677e-05
P52792	Gck	Hexokinase-4	-0.96	0.000256026
P30613	PKLR	Pyruvate kinase PKLR	-0.95	0.0269701
Q9D939	Sult1c2	Sulfotransferase 1C2	-0.95	0.00503093
A6X935	Itih4	Inter alpha-trypsin inhibitor, heavy chain 4	-0.93	0.00425252
P02042	HBD	Hemoglobin subunit delta	-0.91	0.000586999
P97328	Khk	Ketohexokinase	-0.9	0.0124877
Q80VJ3	Dnph1	2'-deoxynucleoside 5'-phosphate N-hydrolase 1	-0.9	0.0163141
Q9D2R0	Aacs	Acetoacetyl-CoA synthetase	-0.89	0.0104857
Q8VBT2	Sds	L-serine dehydratase/L-threonine deaminase	-0.87	0.0172621
P15626	Gstm2	Glutathione S-transferase Mu 2	-0.85	0.0220575
P16406	Enpep	Glutamyl aminopeptidase	-0.85	0.0137479
Q91Y97	Aldob	Fructose-bisphosphate aldolase B	-0.85	0.0227737
Q922E4	Pcyt2	Ethanolamine-phosphate cytidylyltransferase	-0.81	0.0330324
Q9CYR6	Pgm3	Phosphoacetylglucosamine mutase	-0.78	0.0261722
Q9D8T2	Gsdmd	Gasdermin-D	-0.78	0.0334988
Q9DBG5	Plin3	Perilipin-3	-0.76	0.00893385
Q71DI3	HIST2H3A	Histone H3.2	-0.75	0.0326025
Q9Z0R9	Fads2	Acyl-CoA 6-desaturase	-0.75	0.0289965
P56387	Dynlt3	Dynein light chain Tctex-type 3	-0.74	0.0477161
P61458	Pcbd1	Pterin-4-alpha-carbinolamine dehydratase	-0.71	0.0331907
O55060	Tpmt	Thiopurine S-methyltransferase	-0.7	0.0206364
Q9QXG4	Acss2	Acetyl-coenzyme A synthetase, cytoplasmic	-0.67	0.033536
P01864		Ig gamma-2A chain C region secreted form	-0.66	0.0436276
Q60866	Pter	Phosphotriesterase-related protein	-0.65	0.0393545
P46783	RPS10	40S ribosomal protein S10	0.67	0.0436276
Q8VCC1	Hpgd	15-hydroxyprostaglandin dehydrogenase [NAD(+)]	0.67	0.051023
Q2TPA8	Hsdl2	Hydroxysteroid dehydrogenase-like protein 2	0.7	0.0385161
Q9Z0K8	Vnn1	Pantetheinase	0.71	0.0332934
Q9R092	Hsd17b6	17-beta-hydroxysteroid dehydrogenase type 6	0.72	0.0234307
Q8R0W0	Eppk1	Epiplakin	0.75	0.0295988
P51658	Hsd17b2	Estradiol 17-beta-dehydrogenase 2	0.77	0.0330324
Q9R112	Sqor	Sulfide:quinone oxidoreductase, mitochondrial	0.78	0.010825
Q8JZZ0	Ugt3a2	UDP-glucuronosyltransferase 3A2	0.79	0.00847252
Q9QZ85	Iigp1	Interferon-inducible GTPase 1	0.8	0.00532431
P14602	Hspb1	Heat shock protein beta-1	0.81	0.0033436
P19221	F2	Prothrombin	0.81	0.0105324
Q9R1J0	Nsdhl	Sterol-4-alpha-carboxylate 3-dehydrogenase, decarboxylating	0.81	0.0326025
Q08857	Cd36	Platelet glycoprotein 4	0.82	0.0038268
Q9WUR2	Eci2	Enoyl-CoA delta isomerase 2	0.84	0.0395424
O54909	Rdh16	Retinol dehydrogenase 16	0.85	0.00138595
E9Q5K4	Cyp2c23	Cytochrome P450 2C44	0.86	0.0330324
P11714	Cyp2d9	Cytochrome P450 2D9	0.86	0.0326025
Q8VC97	Upb1	Beta-ureidopropionase	0.86	0.00499138
Q8VCH0	Acaa1b	3-ketoacyl-CoA thiolase B, peroxisomal	0.86	0.0325167
O35488	Slc27a2	Very long-chain acyl-CoA synthetase	0.87	0.029498
Q99K67	Aass	Alpha-aminoadipic semialdehyde synthase, mitochondrial	0.88	0.025949
Q9R0H0	Acox1	Peroxisomal acyl-coenzyme A oxidase 1	0.89	0.0229707
P04264	KRT1	Keratin, type II cytoskeletal 1	0.9	0.0207923
P36552	Cpox	Oxygen-dependent coproporphyrinogen-III oxidase, mitochondrial	0.9	0.0206364
Q9JJH1	Rnase4	Ribonuclease 4	0.9	0.0304364
P47740	Aldh3a2	Aldehyde dehydrogenase family 3 member A2	0.92	0.0173568
Q01279	Egfr	Epidermal growth factor receptor	0.92	0.00177547
Q91WG0	Ces2c	Acylcarnitine hydrolase	0.92	0.0049374
Q9WVM8	Aadat	Kynurenine/alpha-aminoadipate aminotransferase, mitochondrial	0.94	0.00102324
Q61133	Gstt2	Glutathione S-transferase theta-2	0.95	0.000667593
P37040	Por	NADPH--cytochrome P450 reductase	0.97	0.00893385
Q9QYC7	Ggcx	Vitamin K-dependent gamma-carboxylase	0.99	0.0317331
Q9ESY9	Ifi30	Gamma-interferon-inducible lysosomal thiol reductase	1	0.0116532
Q64213	Sf1	Splicing factor 1	1.01	0.00789734
Q9H8H3	METTL7A	Methyltransferase-like protein 7A	1.01	0.000174475
P35908	KRT2	Keratin, type II cytoskeletal 2 epidermal	1.02	0.00221249
Q9DBW0	Cyp4v2	Cytochrome P450 4V2	1.02	0.00884053
Q9DD20	Mettl7b	Thiol S-methyltransferase METTL7B	1.02	0.00486931
Q9CXE7	Tmed5	Transmembrane emp24 domain-containing protein 5	1.03	0.0232742
Q9D154	Serpinb1a	Leukocyte elastase inhibitor A	1.03	0.00598095
Q9QWR8	Naga	Alpha-N-acetylgalactosaminidase	1.03	0.00243811
Q9R257	Hebp1	Heme-binding protein 1	1.09	6.98941e-05
Q9Z211	Pex11a	Peroxisomal membrane protein 11A	1.1	0.00191583
P41216	Acsl1	Long-chain-fatty-acid--CoA ligase 1	1.11	0.00158
Q00724	Rbp4	Retinol-binding protein 4	1.13	3.9461e-05
Q6P4A8	PLBD1	Phospholipase B-like 1	1.14	0.00215111
Q5FW57	Gm4952	Glycine N-acyltransferase-like protein	1.15	0.000880485
Q91X77	Cyp2c50	Cytochrome P450 2C50	1.17	1.28281e-05
O60488	ACSL4	Long-chain-fatty-acid--CoA ligase 4	1.21	0.00499988
P35527	KRT9	Keratin, type I cytoskeletal 9	1.21	4.32444e-06
Q9CX80	Cygb	Cytoglobin	1.24	0.000809195
P19001	Krt19	Keratin, type I cytoskeletal 19	1.26	0.000764421
Q5FW60	Mup20	Major urinary protein 20	1.26	9.57189e-05
P18419	Svs4	Seminal vesicle secretory protein 4	1.27	9.69364e-05
Q9R269	Ppl	Periplakin	1.27	0.00756153
Q920A5	Scpep1	Retinoid-inducible serine carboxypeptidase	1.28	3.30304e-05
Q9QYR7	Acot3	Acyl-coenzyme A thioesterase 3	1.32	6.97154e-06
P11589	Mup2	Major urinary protein 2	1.33	5.67067e-05
Q6XVG2	Cyp2c54	Cytochrome P450 2C54	1.35	1.22058e-06
Q7M6Y3	Picalm	Phosphatidylinositol-binding clathrin assembly protein	1.35	3.30304e-05
Q9EP75	Cyp4f14	Leukotriene-B4 omega-hydroxylase 3	1.38	2.03485e-05
Q9DCY0	Keg1	Glycine N-acyltransferase-like protein Keg1	1.39	1.22021e-06
P52430	Pon1	Serum paraoxonase/arylesterase 1	1.43	8.91517e-06
Q9DCC7	Isoc2b	Isochorismatase domain-containing protein 2B	1.43	8.83553e-06
Q60991	Cyp7b1	Cytochrome P450 7B1	1.51	2.1069e-06
B5X0G2	Mup17	Major urinary protein 17	1.52	1.60381e-06
P10648	Gsta2	Glutathione S-transferase A2	1.52	1.39847e-05
Q9QYR9	Acot2	Acyl-coenzyme A thioesterase 2, mitochondrial	1.52	6.14863e-10
P00186	Cyp1a2	Cytochrome P450 1A2	1.63	1.90224e-10
P20852	Cyp2a5	Cytochrome P450 2A5	1.63	1.89165e-10
Q61694	Hsd3b5	NADPH-dependent 3-keto-steroid reductase Hsd3b5	1.76	5.14028e-10
Q63836	Selenbp2	Selenium-binding protein 2	1.76	2.00106e-13
P11588	Mup1	Major urinary protein 1	1.78	5.05816e-09
Q00898	Serpina1e	Alpha-1-antitrypsin 1-5	1.8	6.76186e-10
O55137	Acot1	Acyl-coenzyme A thioesterase 1	1.84	1.29489e-09
P30933	Svs5	Seminal vesicle secretory protein 5	1.92	7.69377e-09
Q91WL5	Cyp4a12a	Cytochrome P450 4A12A	1.94	5.55976e-16
Q9DBM2	Ehhadh	Peroxisomal bifunctional enzyme	2.02	1.5867e-11
Q9EQ06	Hsd17b11	Estradiol 17-beta-dehydrogenase 11	2.43	5.55976e-16
Q8K0Y2	Krt33a	Keratin, type I cuticular Ha3-I	2.44	9.83714e-10
Q64FW2	Retsat	All-trans-retinol 13,14-reductase	2.57	5.55976e-16
O88833	Cyp4a10	Cytochrome P450 4A10	3.39	5.55976e-16
O35728	Cyp4a14	Cytochrome P450 4A14	3.62	5.55976e-16
A2A974	Cyp4a12b	Cytochrome P450 4A12B	6.64	5.55976e-16
P47877	Igfbp2	Insulin-like growth factor-binding protein 2	6.64	5.55976e-16
Q562R1	ACTBL2	Beta-actin-like protein 2	6.64	5.55976e-16
Q86YZ3	HRNR	Hornerin	6.64	5.55976e-16

### Sheet: S2. ATX-304 vs RD
Accession	Gene name	Description	Fold Change CD-HFD+ATX-304/RD (log2)	Adjusted P-Value CD-HFD+ATX-304/RD
A2A974	Cyp4a12b	Cytochrome P450 4A12B	1.69	0.00161553
O35488	Slc27a2	Very long-chain acyl-CoA synthetase	1.22	0.00102415
O35728	Cyp4a14	Cytochrome P450 4A14	4.34	4.90538e-16
O54909	Rdh16	Retinol dehydrogenase 16	1.8	3.85262e-07
O55137	Acot1	Acyl-coenzyme A thioesterase 1	2.39	4.17719e-14
O88833	Cyp4a10	Cytochrome P450 4A10	4.02	4.90538e-16
P06728	Apoa4	Apolipoprotein A-IV	0.96	0.0238165
P10648	Gsta2	Glutathione S-transferase A2	1.15	0.045214
P14602	Hspb1	Heat shock protein beta-1	2.4	1.66488e-12
P20852	Cyp2a5	Cytochrome P450 2A5	1.15	0.00628773
P30933	Svs5	Seminal vesicle secretory protein 5	1.74	0.000197609
P36552	Cpox	Oxygen-dependent coproporphyrinogen-III oxidase, mitochondrial	1.1	0.00437734
P47740	Aldh3a2	Aldehyde dehydrogenase family 3 member A2	1.98	1.14255e-09
Q00724	Rbp4	Retinol-binding protein 4	1.45	1.97949e-05
Q08857	Cd36	Platelet glycoprotein 4	1.93	5.25913e-08
Q2TPA8	Hsdl2	Hydroxysteroid dehydrogenase-like protein 2	0.92	0.0266611
Q562R1	ACTBL2	Beta-actin-like protein 2 OS=Homo sapiens	6.64	4.90538e-16
Q5FW57	Gm4952	Glycine N-acyltransferase-like protein	1.05	0.0077993
Q64FW2	Retsat	All-trans-retinol 13,14-reductase	1.53	2.24504e-05
Q71DI3	HIST2H3A	Histone H3.2	1.39	0.000589903
Q8BHI7	Elovl5	Elongation of very long chain fatty acids protein 5	1.56	0.000585345
Q8K0Y2	Krt33a	Keratin, type I cuticular Ha3-I	6.64	4.90538e-16
Q8R0W0	Eppk1	Epiplakin	1.35	0.000114163
Q8VCC1	Hpgd	15-hydroxyprostaglandin dehydrogenase [NAD(+)]	1	0.0234909
Q8VCH0	Acaab1	3-ketoacyl-CoA thiolase B, peroxisomal	2.19	7.19689e-12
Q91WL5	Cyp4a12a	Cytochrome P450 4A12A	1.03	0.0160599
Q9D154	Serpinb1	Leukocyte elastase inhibitor A	1.39	0.00240928
Q9DBM2	Ehhadh	Peroxisomal bifunctional enzyme	2.61	4.90538e-16
Q9DD20	Mettl7b	Thiol S-methyltransferase METTL7B	1.14	0.00290216
Q9EQ06	Hsd17b11	Estradiol 17-beta-dehydrogenase 11	2.25	1.64101e-12
Q9QYC7	Ggcx	Vitamin K-dependent gamma-carboxylase	1.7	0.00309598
Q9QYR7	Acot3	Acyl-coenzyme A thioesterase 3	3.78	4.90538e-16
Q9QYR9	Acot2	Acyl-coenzyme A thioesterase 2, mitochondrial	3.31	4.90538e-16
Q9R092	Hsd17b6	17-beta-hydroxysteroid dehydrogenase type 6	0.97	0.0366025
Q9R0H0	Acox1	Peroxisomal acyl-coenzyme A oxidase 1	0.99	0.015633
Q9R257	Hebp1	Heme-binding protein 1	1.24	0.000555992
Q9R269	Ppl	Periplakin	6.64	4.90538e-16
Q9Z0K8	Vnn1	Pantetheinase	2.18	3.37374e-11
Q9Z211	Pex11a	Peroxisomal membrane protein 11A	2.37	5.25094e-09
P16152	CBR1	Carbonyl reductase [NADPH] 1	-6.64	4.90538e-16
P29391	Ftl1	Ferritin light chain 1	-2.16	1.76505e-11
P53657	Pklr	Pyruvate kinase PKLR	-1.34	0.000181423
Q00898	Serpina1e	Alpha-1-antitrypsin 1-5	-1.87	6.18668e-08
Q61694	Hsd3b5	NADPH-dependent 3-keto-steroid reductase Hsd3b5	-1.07	0.010661
Q63836	Selenbp2	Selenium-binding protein 2	-2.28	6.6508e-13
Q99KP3	Cryl1	Lambda-crystallin homolog	-1.18	0.00504321

### Sheet: S3. RD vs CD-HFD
Accession	Gene name	Description	Fold Change CD-HFD/RD (log2)	Adjusted P-Value CD-HFD/RD
B5X0G2	Mup17	Major urinary protein 17	2.11	7.81207e-16
E9Q5K4	Cyp2c23	Cytochrome P450 2C44	1.22	0.00185218
G3X982	Aox3	Aldehyde oxidase 3	0.83	0.0180668
O35744	Chil3	Chitinase-like protein 3	1.54	9.57903e-06
O55234	Psmb5	Proteasome subunit beta type-5	0.8	0.0369951
O88986	Gcat	2-amino-3-ketobutyrate coenzyme A ligase, mitochondrial	0.95	0.00444278
P00186	Cyp1a2	Cytochrome P450 1A2	1.69	1.15092e-09
P01635	Igkv12-41	Immunoglobulin kappa chain variable 12-41 (Fragment)	1.41	0.000680479
P04264	Krt1	Keratin, type II cytoskeletal 1	0.98	0.00278968
P04939	KRT1	Major urinary protein 3	1.14	0.000230876
P07759	Serine protease inhibitor A3K OS=Mus musculus OX=10090 GN=Serpina3k PE=1 SV=2	Serine protease inhibitor A3K	1	0.00202535
P11588	Mup1	Major urinary protein 1	2.02	1.34145e-13
P11589	Mup2	Major urinary protein 2	1.21	7.10473e-05
P17047	Lamp2	Lysosome-associated membrane glycoprotein 2	0.93	0.0332855
P17563	Selenbp1	Methanethiol oxidase	0.8	0.0255202
P19157	Gstp1	Glutathione S-transferase P 1	1.67	2.99733e-09
P35527	KRT9	Keratin, type I cytoskeletal 9	1.21	6.51013e-05
P35908	KRT2	Keratin, type II cytoskeletal 2 epidermal	0.99	0.00505398
P46781	RPS9	40S ribosomal protein S9	0.76	0.0335214
P46782	RPS5	40S ribosomal protein S5	1.03	0.0012473
P46783	RPS10	40S ribosomal protein S10	0.74	0.0453521
P47877	Igfbp2	Insulin-like growth factor-binding protein 2	6.64	7.81207e-16
P49935	Ctsh	Pro-cathepsin H	0.99	0.00153661
P50429	Arsb	Arylsulfatase B	0.91	0.0176983
P51410	Rpl9	60S ribosomal protein L9	0.94	0.003069
P52196	Tst	Thiosulfate sulfurtransferase	0.76	0.0389077
P52430	Pon1	Serum paraoxonase/arylesterase 1	0.77	0.0338216
P52843	Sult2a1	Sulfotransferase 2A1	0.93	0.0331334
P54855	UGT2	UDP-glucuronosyltransferase 2B15	1.08	0.00938216
P56654	Cyp2c37	Cytochrome P450 2C37	1.33	5.13634e-05
P58044	Idi1	Isopentenyl-diphosphate Delta-isomerase 1	1.1	0.000598222
P59998	ARPC4	Actin-related protein 2/3 complex subunit 4	0.95	0.0079565
P61313	RPL15	60S ribosomal protein L15 OS=Homo sapiens	0.8	0.0162038
P70697	Urod	Uroporphyrinogen decarboxylase	0.8	0.0243003
P70699	Gaa	Lysosomal alpha-glucosidase	0.85	0.0258255
Q00898	Serpin1e	Alpha-1-antitrypsin 1-5	3.73	7.81207e-16
Q01279	Egfr	Epidermal growth factor receptor	1.69	1.15706e-09
Q05816	Fabp5	Fatty acid-binding protein 5	0.83	0.0175539
Q283N4	Urad	2-oxo-4-hydroxy-4-carboxy-5-ureidoimidazoline decarboxylase	0.87	0.0176983
Q571F8	Gls2	Glutaminase liver isoform, mitochondrial	0.75	0.0411621
Q60991	Cyp7b1	Cytochrome P450 7B1	2.06	3.87314e-10
Q61694	Hsd3b5	NADPH-dependent 3-keto-steroid reductase Hsd3b5	3.03	7.81207e-16
Q63836	Selenbp2	Selenium-binding protein 2	4.06	7.81207e-16
Q64458	Cyp2c29	Cytochrome P450 2C29	0.96	0.00387276
Q64459	Cyp3a11	Cytochrome P450 3A11	1.02	0.00162299
Q64FW2	Retsat	All-trans-retinol 13,14-reductase	1.07	0.00577427
Q6XVG2	Cyp2c54	Cytochrome P450 2C54	1.5	2.71079e-06
Q78XF5	Ostc	Oligosaccharyltransferase complex subunit OSTC	1.01	0.0195792
Q7M6Y3	Picalm	Phosphatidylinositol-binding clathrin assembly protein	0.92	0.0195612
Q86YZ3	HRNR	Hornerin	6.64	7.81207e-16
Q8BGL3	Sult2a8	Sulfotransferase 2A8	1.2	8.88439e-05
Q8BTY1	Kyat1	Kynurenine--oxoglutarate transaminase 1	1.01	0.00132747
Q8BWU8	Etnppl	Ethanolamine-phosphate phospho-lyase	0.83	0.0194904
Q8C196	Cps1	Carbamoyl-phosphate synthase [ammonia], mitochondrial	0.79	0.0273386
Q8QZR3	Ces2	Pyrethroid hydrolase Ces2a	1.6	1.90442e-08
Q8R0F9	Sec14l4	SEC14-like protein 4 OS=Mus musculus	0.95	0.00459323
Q8VC97	Upb1	Beta-ureidopropionase OS=Mus musculus	1.67	3.80803e-09
Q8VCU1	Ces3b	Carboxylesterase 3B OS=Mus musculus	1.24	4.57448e-05
Q8VE09	Ttc39c	Tetratricopeptide repeat protein 39C	1.05	0.00645012
Q91W43	Gldc	Glycine dehydrogenase (decarboxylating), mitochondrial	1.01	0.0017277
Q91W64	Cyp2c70	Cytochrome P450 2C70 OS=Mus musculus	1.71	2.5157e-06
Q91WG0	Ces2c	Acylcarnitine hydrolase OS=Mus musculus	0.77	0.0357206
Q91X77	Cyp2c50	Cytochrome P450 2C50 OS=Mus musculus	1.29	1.7223e-05
Q91XE0	Glyat	Glycine N-acyltransferase OS=Mus musculus	0.86	0.0125583
Q920A5	Scpep1	Retinoid-inducible serine carboxypeptidase	1.44	6.28278e-06
Q925I1	Atad3	ATPase family AAA domain-containing protein 3	1.15	0.00163083
Q9CXE7	Tmed5	Transmembrane emp24 domain-containing protein 5	1.41	0.000275562
Q9CZN7	Shmt2	Serine hydroxymethyltransferase, mitochondrial	0.86	0.0134701
Q9D8E6	Rpl4	60S ribosomal protein L4	0.83	0.0181174
Q9DBE0	Csad	Cysteine sulfinic acid decarboxylase	2.27	7.81207e-16
Q9DBL1	Acadsb	Short/branched chain specific acyl-CoA dehydrogenase, mitochondrial	0.94	0.00278968
Q9DBW0	Cyp4v2	Cytochrome P450 4V2	0.89	0.0291663
Q9DCC7	Isoc2b	Isochorismatase domain-containing protein 2B	0.87	0.0296136
Q9DCY0	Keg1	Glycine N-acyltransferase-like protein Keg1	1.75	3.56941e-10
Q9QXZ6	Slco1a1	Solute carrier organic anion transporter family member 1A1	1.14	0.00165445
Q9WVM8	Aadat	Kynurenine/alpha-aminoadipate aminotransferase, mitochondrial	0.73	0.0459121
O08529	Capn2	Calpain-2 catalytic subunit	-1.05	0.0228466
O08997	Atox1	Copper transport protein ATOX1	-0.75	0.0357206
O15173	PGRMC2	Membrane-associated progesterone receptor component 2	-1.06	0.0122648
O35678	Mgll	Monoglyceride lipase	-0.83	0.0324001
O35728	Cy4a14	Cytochrome P450 4A14	-0.85	0.0356621
O54909	Rdh16	Retinol dehydrogenase 16	-0.94	0.0178048
O88456	Capns1	Calpain small subunit 1	-1.06	0.00475343
O88492	Plin4	Perilipin-4	-2.16	2.1474e-10
O89053	Coro1a	Coronin-1A	-1.49	0.00050926
P01029	C4b	Complement C4-B	-0.73	0.0459121
P04117	Fabp4	Fatty acid-binding protein, adipocyte	-1.48	1.34063e-07
P06728	Apoa4	Apolipoprotein A-IV	-2.61	7.81207e-16
P07355	ANXA2	Annexin A2	-0.88	0.0170373
P08207	S100a10	Protein S100-A10	-1.14	0.0113228
P08779	KRT16	Keratin, type I cytoskeletal 16	-1.37	0.00109446
P13516	Scd1	Acyl-CoA desaturase 1	-1.31	0.000131039
P14602	Hspb1	Heat shock protein beta-1	-1.79	4.25686e-08
P15626	Gstm2	Glutathione S-transferase Mu 2	-0.92	0.00498598
P16045	Lgals1	Galectin-1 OS=Mus musculus	-1.65	4.15675e-09
P16110	Lgals3	Galectin-3 OS=Mus musculus	-1.27	0.00197393
P16152	CBR1	Carbonyl reductase [NADPH] 1	-1.17	0.00316498
P16402	H1-3	Histone H1.3	-1.55	0.000178585
P19096	Fasn	Fatty acid synthase	-1.44	5.17462e-07
P19324	Serpinh1	Serpin H1	-0.95	0.0305597
P19639	Gstm3	Glutathione S-transferase Mu 3	-1.11	0.000326653
P20152	Vim	Vimentin	-0.81	0.0203058
P21981	Tgm2	Protein-glutamine gamma-glutamyltransferase 2	-0.75	0.0389683
P24452	Capg	Macrophage-capping protein	-6.64	7.81207e-16
P30681	Hmgb2	High mobility group protein B2	-1.28	0.001243
P31725	S100a9	Protein S100-A9	-1.12	0.00163578
P35576	G6pc1	Glucose-6-phosphatase catalytic subunit 1	-0.96	0.0109536
P43274	H1-4	Histone H1.4	-0.86	0.0079565
P43883	Plin2	Perilipin-2	-2.2	7.81207e-16
P47740	Aldh3a2	Aldehyde dehydrogenase family 3 member A2	-1.14	0.000212978
P47934	Crat	Carnitine O-acetyltransferase	-1.09	0.0150628
P48036	Anxa5	Annexin A5	-1.42	8.02845e-07
P50285	Fmo1	Dimethylaniline monooxygenase [N-oxide-forming] 1	-0.95	0.00424424
P50543	S100a11	Protein S100-A11	-1.08	0.000486358
P51660	Hsd17b4	Peroxisomal multifunctional enzyme type 2	-0.75	0.0380803
P51885	Lum	Lumican	-0.8	0.0236584
P55050	Fabp2	Fatty acid-binding protein, intestinal	-1.09	0.000425634
P61758	VBP1	Prefoldin subunit 3	-1.36	0.000430041
P97742	Cpt1a	Carnitine O-palmitoyltransferase 1, liver isoform	-0.72	0.0493117
Q03311	Bche	Cholinesterase	-1.37	0.000265268
Q05020	Apoc2	Apolipoprotein C-II	-1.88	7.58627e-08
Q08857	Cd36	Platelet glycoprotein 4	-1.34	0.000400124
Q3TW96	Uap1l1	UDP-N-acetylhexosamine pyrophosphorylase-like protein 1	-1.34	0.000270369
Q5SWU9	Acaca	Acetyl-CoA carboxylase 1	-1.23	9.63674e-05
Q61147	Cp	Ceruloplasmin	-0.79	0.023153
Q61646	Hp	Haptoglobin	-1.16	9.63674e-05
Q62264	Thrsp	Thyroid hormone-inducible hepatic protein	-0.86	0.013774
Q62426	Cstb	Cystatin-B	-0.75	0.0389077
Q64669	Nqo1	NAD(P)H dehydrogenase [quinone] 1	-1.06	0.0147955
Q71DI3	HIST2H3A	Histone H3.2	-1.68	1.23041e-07
Q80VJ3	Dnph1	2'-deoxynucleoside 5'-phosphate N-hydrolase 1	-1.53	0.000411356
Q80X19	Col14a1	Collagen alpha-1(XIV) chain	-1.48	3.22965e-07
Q8BHI7	Elovl5	Elongation of very long chain fatty acids protein 5	-2.62	7.81207e-16
Q8BTM8	Flna	Filamin-A	-0.82	0.0206111
Q8BWN8	Acot4	Peroxisomal succinyl-coenzyme A thioesterase	-1.3	1.82154e-05
Q8BWP5	Ttpa	Alpha-tocopherol transfer protein	-0.77	0.0297578
Q8JZR0	Acsl5	Long-chain-fatty-acid--CoA ligase 5	-0.87	0.0107141
Q8VCH0	Acaa1b	3-ketoacyl-CoA thiolase B, peroxisomal	-1.35	3.99972e-06
Q91V92	Acly	ATP-citrate synthase	-1.11	0.000321828
Q91WP6	Serpin3n	Serine protease inhibitor A3N	-1.3	0.00449509
Q91X72	Hpx	Hemopexin	-0.73	0.0472152
Q91X83	Mat1a	S-adenosylmethionine synthase isoform type-1	-0.76	0.0342892
Q9BUF5	TUBB6	Tubulin beta-6 chain	-0.96	0.0358433
Q9CYR6	Pgm3	Phosphoacetylglucosamine mutase	-1.05	0.0109453
Q9CZS1	Aldh1b1	Aldehyde dehydrogenase X, mitochondrial	-1.11	0.000321828
Q9D975	Srxn1	Sulfiredoxin-1	-1.43	0.000436904
Q9DBG5	Plin3	Perilipin-3	-0.94	0.00385667
Q9DCD0	Pgd	6-phosphogluconate dehydrogenase, decarboxylating	-0.83	0.0184845
Q9EPC1	Parva	Alpha-parvin	-1.01	0.0283969
Q9JK53	Prelp	Prolargin	-0.83	0.0294906
Q9QYR7	Acot3	Acyl-coenzyme A thioesterase 3	-2.52	4.05679e-13
Q9QYR9	Acot2	Acyl-coenzyme A thioesterase 2, mitochondrial	-1.81	6.9847e-09
Q9R269	Ppl	Periplakin	-6.64	7.81207e-16
Q9WUZ9	Entpd5	Ectonucleoside triphosphate diphosphohydrolase 5	-0.84	0.0120921
Q9WVA4	Tagln2	Transgelin-2	-0.85	0.0119182
Q9Z0K8	Vnn1	Pantetheinase	-1.5	4.28861e-06
Q9Z0R9	Fads2	Acyl-CoA 6-desaturase	-1.53	2.06438e-05
Q9Z211	Pex11a	Peroxisomal membrane protein 11A	-1.65	7.84933e-05
