## Supplementary TableS4 for "AMPK-activator ATX-304 reduces oxidative stress and improves MASLD via metabolic switching"

### Sheet: Index
S1. List of enriched pathways in CD-HFD+ATX-O304 compared to CD-HFD.

### Sheet: S1. GO Pathways
Term	Adjusted P-value	Combined Score	Genes
Fatty acid degradation	1.02701e-06	543.963	ALDH3A2, ALDH1B1, ACSL1, ACOX1, EHHADH, ECI2, ACSL4
Fatty acid biosynthesis	0.000107639	523.216	ACSL1, FASN, ACSL4, ACACA
Biosynthesis of unsaturated fatty acids	3.33141e-05	481.716	FADS2, ELOVL5, ACOX1, ACOT2, ACOT1
PPAR signaling pathway	2.42317e-07	439.427	FADS2, ACSL1, ACOX1, EHHADH, ME1, ACSL4, PLIN2
Pantothenate and CoA biosynthesis	0.00015542	407.464	ALDH3A2, VNN1, ALDH1B1, UPB1
beta-Alanine metabolism	3.85726e-05	406.996	ALDH3A2, ALDH1B1, ACOX1, EHHADH, UPB1
Pyruvate metabolism	3.33141e-05	317.972	ALDH3A2, ACSS2, ALDH1B1, PKLR, ME1, ACACA
Tryptophan metabolism	0.00014385	239.345	ALDH3A2, ALDH1B1, AADAT, EHHADH, CYP1A2
Peroxisome	3.85726e-05	194.902	ACSL1, ACOX1, EHHADH, PEX11A, ECI2, ACSL4, SLC27A2
Propanoate metabolism	0.000937602	190.782	ACSS2, ACOX1, EHHADH, ACACA
Glycolysis / Gluconeogenesis	0.000107639	181.507	ALDH3A2, ACSS2, ALDH1B1, PKLR, ALDOB, GCK
Fatty acid elongation	0.00588042	134.425	ELOVL5, ACOT2, ACOT1
Lysine degradation	0.0008682	126.277	ALDH3A2, ALDH1B1, AADAT, EHHADH, AASS
Valine, leucine and isoleucine degradation	0.00292538	111.266	ALDH3A2, ALDH1B1, EHHADH, AACS
Fructose and mannose metabolism	0.00963523	98.5837	TKFC, ALDOB, KHK
Metabolism of xenobiotics by cytochrome P450	0.00167166	93.4771	CBR1, GSTM2, GSTA2, CYP1A2, GSTT2
Drug metabolism	0.0010133	83.7421	GSTM2, TPMT, GSTA2, CYP1A2, GSTT2, UPB1
Steroid hormone biosynthesis	0.00588042	76.0832	HSD17B2, CYP1A2, HSD17B6, CYP7B1
Ferroptosis	0.0172772	70.3215	ACSL1, FTH1, ACSL4
Staphylococcus aureus infection	0.00389796	64.8766	KRT33A, KRT19, KRT16, KRT14, KRT9
Retinol metabolism	0.00827544	63.8769	RETSAT, CYP1A2, RDH16, HSD17B6
Estrogen signaling pathway	0.00301529	56.0127	KRT33A, KRT19, KRT16, KRT14, EGFR, KRT9
Ovarian steroidogenesis	0.0307411	49.8194	HSD17B2, ACOT2, ACOT1
Glutathione metabolism	0.0385889	41.6795	GSTM2, GSTA2, GSTT2
Glycerolipid metabolism	0.044757	37.3419	ALDH3A2, TKFC, ALDH1B1
Chemical carcinogenesis	0.0340599	20.2391	CBR1, GSTM2, GSTA2, CYP1A2, GSTT2, EGFR
